# FDXR Upregulation by p63/p73 is a Prognostic and Therapeutic Marker of HTLV-1-Associated Adult T Cell Leukemia/Lymphoma

**DOI:** 10.64898/2026.02.25.707207

**Authors:** Lara Gallucci, Maria Josephine, Yasunori Kogure, Alex Ap. Rosini Silva, Vincent Cantaloube-Ferrieu, Marcos Eduardo Souza Abreu, Trusha Ramteke, Phoebe Kibble, Guilherme Lucchesi D Angelo Braz, Rubens de Assis Santos Sebastião, Luiza Amoroso Lambaz, Aijun Lin, Beth Hoare, Felipe Custódio Carvalho dos Santos, Sophie Shackley, Alex Quin, Sofia Luari Moelas Giuzio, Philip A. Lewis, Wujuan Zhang, Youko Nukui, Juliana Pereira, Hebert Fabricio Culler, Takuro Kameda, Kazuya Shimoda, Kate Heesom, Aaron R. Goldman, Ester Cerdeira Sabino, Seishi Ogawa, Fabio Eudes Leal, Mattia Forcato, Keisuke Kataoka, Sheila de Oliveira Garcia Mateos, Iart Luca Shytaj

## Abstract

Infection with human T-lymphotropic virus 1 (HTLV-1) can lead to severe diseases, including adult T-cell leukemia/lymphoma (ATL), for which current therapies are inadequate. HTLV-1 persists chronically through integration of its genome into host DNA and expansion of infected clones via cellular proliferation. Selective elimination of infected cells is the ideal treatment goal but requires identifying cellular markers dysregulated by HTLV-1 that can be exploited therapeutically. Combining metabolomics and proteomics analyses, we identified increased expression of the mitochondrial enzyme ferredoxin reductase (FDXR) as a hallmark of HTLV-1-infected cells. In patient cells, FDXR upregulation mirrored disease severity, was enriched in proliferating tumour cells and predicted worse ATL prognosis. Mechanistically, FDXR upregulation was directly driven by the transactivating isoforms of two p53 family members, TAp63 and TAp73. *In silico* drug susceptibility predictions, followed by targeted cytotoxicity, proliferation and Drug-Seq assays demonstrated that FDXR upregulation is associated with increased sensitivity of ATL cells to repurposed chemotherapeutic agents, particularly fluorouracil. Overall, our findings establish FDXR as a novel biomarker of HTLV-1-associated disease progression and ATL prognosis, elucidate its upstream molecular regulation, and highlight its predictive potential for chemotherapeutic sensitivity of ATL cells.
