## Supplementary Table 2 for "FDXR Upregulation by p63/p73 is a Prognostic and Therapeutic Marker of HTLV-1-Associated Adult T Cell Leukemia/Lymphoma"

### Sheet: Supplementary Table 4
Supplementary Table 2. Differential protein expression analysis in HTLV-1⁺/ATL and uninfected lymphoid cell lines.
Protein.ID	SYMBOL	HPA_Main_Location_2020_Reliability	logFC	AveExpr	t	P.Value	adj.P.Val	B
P22570	FDXR	Mitochondria (Enhanced)	2.36508	10.4187	20.3008	1.27536e-16	1.18396e-13	28.0531
P40939	HADHA	Mitochondria (Enhanced)	0.987166	13.1244	19.6613	2.63665e-16	1.83577e-13	27.3496
Q9Y6N5	SQOR	Mitochondria (Supported)	2.36872	12.2411	16.2528	1.86879e-14	6.00528e-12	23.1729
P42765	ACAA2	Mitochondria (Supported)	1.8744	11.1512	14.5199	2.19898e-13	4.37439e-11	20.7249
Q8TD22	SFXN5	Mitochondria;Nucleoplasm (Approved)	2.44543	7.76284	12.4663	5.65174e-12	6.13251e-10	17.4755
O15091	PRORP	Mitochondria (Supported)	0.626293	10.8763	11.3934	3.62858e-11	2.86008e-09	15.6046
P48735	IDH2	Mitochondria (Supported)	-2.5828	11.9794	-11.1592	5.53514e-11	4.12912e-09	15.179
P27144	AK4	Mitochondria (Supported)	2.3646	10.1298	10.2657	2.93727e-10	1.61453e-08	13.4945
P55084	HADHB	Mitochondria (Supported)	1.03141	12.0768	9.46603	1.41939e-09	5.59385e-08	11.9021
Q5SXM8	DNLZ	Mitochondria (Supported)	1.0446	7.17309	9.33706	1.84377e-09	6.76496e-08	11.6375
Q16762	TST	Mitochondria (Supported)	2.516	8.05257	8.38344	1.36416e-08	3.70052e-07	9.61243
Q9NRY6	PLSCR3	Mitochondria (Supported)	1.92437	7.81061	8.24873	1.82746e-08	4.78633e-07	9.31654
O75323	NIPSNAP2	Mitochondria (Supported)	-1.00128	9.9105	-8.02864	2.96185e-08	7.21464e-07	8.82789
Q56VL3	OCIAD2	Mitochondria (Enhanced)	-1.19964	11.1706	-7.91113	3.8431e-08	8.94403e-07	8.56435
Q16822	PCK2	Mitochondria (Enhanced)	1.50886	11.5343	7.50764	9.53166e-08	1.93076e-06	7.64549
Q9NNW7	TXNRD2	Mitochondria (Supported)	1.83156	8.98912	7.29365	1.55652e-07	2.91586e-06	7.14961
P28331	NDUFS1	Mitochondria (Supported)	0.568762	12.1115	7.21464	1.86829e-07	3.38603e-06	6.96506
Q9BWM7	SFXN3	Mitochondria (Enhanced)	2.05287	8.72353	7.17407	2.05257e-07	3.6801e-06	6.86998
Q9UGM6	WARS2	Mitochondria (Supported)	0.841619	9.70062	6.75676	5.46735e-07	8.71751e-06	5.88032
Q8IWL3	HSCB	Cytosol;Mitochondria;Nucleoplasm (Supported)	0.6461	7.74037	6.75147	5.53647e-07	8.81089e-06	5.86764
O00411	POLRMT	Mitochondria (Supported)	-0.835693	11.4932	-6.59665	8.00771e-07	1.199e-05	5.49517
Q16836	HADH	Mitochondria (Supported)	-0.87217	10.9324	-6.48495	1.04691e-06	1.49776e-05	5.22479
Q9BUR5	APOO	Mitochondria (Approved)	-0.811912	10.3322	-6.47966	1.06033e-06	1.50921e-05	5.21194
O95571	ETHE1	Mitochondria (Enhanced)	1.7145	8.99513	6.10447	2.63662e-06	3.23479e-05	4.29397
O43181	NDUFS4	Mitochondria (Supported)	0.539502	9.16271	6.08916	2.73732e-06	3.33013e-05	4.25623
P34897	SHMT2	Mitochondria (Enhanced)	0.715969	12.4781	5.80186	5.55653e-06	6.07654e-05	3.54404
P42126	ECI1	Mitochondria (Enhanced)	2.37527	8.99622	5.80055	5.57468e-06	6.08842e-05	3.54076
P09417	QDPR	Mitochondria (Approved)	-1.79485	10.4344	-5.76213	6.13193e-06	6.58512e-05	3.44502
O95169	NDUFB8	Mitochondria (Approved)	0.61016	8.25027	5.73036	6.63526e-06	7.03981e-05	3.36576
Q5TC12	ATPAF1	Mitochondria (Approved)	-1.10224	9.48176	-5.71369	6.91605e-06	7.26838e-05	3.32412
O96008	TOMM40	Mitochondria (Enhanced)	-0.535587	11.2779	-5.68706	7.38962e-06	7.71867e-05	3.2576
P24752	ACAT1	Mitochondria (Enhanced)	0.892224	11.8293	5.67606	7.59467e-06	7.91191e-05	3.23012
Q92667	AKAP1	Mitochondria (Supported)	-0.880821	11.1931	-5.484	1.22693e-05	0.000117021	2.74878
Q86VD7	SLC25A42	Mitochondria (Supported)	-0.493357	8.71673	-6.04222	1.31945e-05	0.000123726	3.04037
Q9H7Z7	PTGES2	Mitochondria (Approved)	-0.775177	10.4439	-5.41093	1.47368e-05	0.000136655	2.56508
Q9UI09	NDUFA12	Mitochondria (Supported)	0.518074	9.33235	5.33768	1.77155e-05	0.000158812	2.38065
P25325	MPST	Mitochondria (Approved)	2.21937	10.6414	5.29514	1.97176e-05	0.000174144	2.27344
Q9H2U2	PPA2	Mitochondria (Approved)	-0.496304	11.545	-5.28798	2.00763e-05	0.000176566	2.25539
Q15390	MTFR1	Mitochondria (Supported)	-1.06701	7.00778	-5.23987	2.26644e-05	0.000195419	2.13403
P55809	OXCT1	Mitochondria (Enhanced)	-0.644622	11.6291	-5.12477	3.03086e-05	0.000251219	1.84337
P30084	ECHS1	Mitochondria (Enhanced)	0.560846	11.498	5.12085	3.0611e-05	0.000253223	1.83345
P36551	CPOX	Mitochondria (Enhanced)	0.836494	11.517	5.06689	3.50878e-05	0.000284068	1.69706
Q99757	TXN2	Mitochondria (Enhanced)	0.509302	9.21185	5.04122	3.74442e-05	0.000299661	1.63214
Q9BZE1	MRPL37	Mitochondria (Supported)	0.401892	10.7155	5.03925	3.76318e-05	0.000300586	1.62715
P23368	ME2	Mitochondria (Supported)	-0.43554	11.9769	-4.93082	4.95361e-05	0.000380049	1.35284
Q9UJS0	SLC25A13	Mitochondria (Supported)	1.1647	9.46722	4.9175	5.1238e-05	0.000390953	1.31915
Q969V5	MUL1	Cytosol;Mitochondria;Nucleoplasm (Approved)	-0.441235	9.14907	-4.8562	5.98652e-05	0.000446584	1.16402
Q8IVS2	MCAT	Mitochondria (Supported)	-0.553565	9.99347	-4.82007	6.5619e-05	0.000478401	1.07259
Q9BSY4	CHCHD5	Mitochondria (Supported)	2.01427	7.22589	4.72678	8.31778e-05	0.000586456	0.836538
Q8NCN5	PDPR	Mitochondria (Approved)	-0.542979	10.6869	-4.64839	0.00010153	0.000687429	0.638279
Q96HS1	PGAM5	Mitochondria (Supported)	-0.620007	6.409	-5.0174	0.000105652	0.000712448	0.932689
P55211	CASP9	Mitochondria (Approved)	0.743927	7.09374	4.53933	0.000133997	0.000878763	0.362744
O43824	GTPBP6	Mitochondria (Uncertain)	0.818856	9.25607	4.49548	0.000149814	0.00095331	0.252064
Q86UT6	NLRX1	Mitochondria (Supported)	0.793033	8.72572	4.39084	0.000195505	0.00118537	-0.0116768
Q9P2J9	PDP2	Mitochondria (Supported)	-0.75591	7.59876	-4.3756	0.000203228	0.00122156	-0.0500268
Q9UBX3	SLC25A10	Mitochondria (Supported)	-0.8396	10.2279	-4.34854	0.000217701	0.00129458	-0.118096
O95182	NDUFA7	Mitochondria (Supported)	0.517143	10.4668	4.33856	0.000223298	0.00131848	-0.143206
O95168	NDUFB4	Mitochondria (Supported)	0.666589	6.35758	4.65843	0.000225218	0.00132566	0.169799
P30837	ALDH1B1	Mitochondria (Supported)	1.91642	10.4063	4.31748	0.000235589	0.00137167	-0.196195
Q9Y2S7	POLDIP2	Mitochondria (Approved)	-0.303861	11.1083	-4.20693	0.000311957	0.00173413	-0.473528
Q9BW91	NUDT9	Mitochondria;Nuclear bodies (Approved)	-0.970288	9.79058	-4.20606	0.000312643	0.00173679	-0.475697
Q14061	COX17	Mitochondria (Supported)	0.683598	10.4238	4.13047	0.000378712	0.00204189	-0.664728
Q9NX47	MARCHF5	Mitochondria (Supported)	-0.655859	8.32104	-4.11784	0.000391036	0.00209564	-0.696278
P10515	DLAT	Mitochondria (Enhanced)	-0.410838	12.1886	-4.10362	0.000405377	0.00216021	-0.731752
Q6DKK2	TTC19	Mitochondria (Enhanced)	-0.824819	9.57865	-4.0676	0.000444094	0.00233066	-0.821545
Q9NYY8	FASTKD2	Mitochondria (Supported)	-0.458318	11.4653	-4.04162	0.00047426	0.00247035	-0.886196
Q9P032	NDUFAF4	Mitochondria (Supported)	-0.728465	10.7757	-3.98299	0.000550026	0.0027936	-1.03187
P30044	PRDX5	Mitochondria (Enhanced)	0.669465	11.8323	3.97802	0.000556973	0.00282202	-1.0442
P07954	FH	Mitochondria (Enhanced)	-0.328005	12.8595	-3.95794	0.000585934	0.00293494	-1.09397
Q99551	MTERF1	Mitochondria (Supported)	-2.18932	7.15372	-5.91182	0.000592193	0.0029592	0.167497
P45880	VDAC2	Mitochondria (Supported)	-0.503149	11.8051	-3.9529	0.000593426	0.00296358	-1.10644
Q8TD30	GPT2	Mitochondria (Approved)	0.780049	9.00047	3.87453	0.000723038	0.00350786	-1.30018
Q96TA2	YME1L1	Mitochondria (Supported)	-0.435224	11.4573	-3.87337	0.00072515	0.00351225	-1.30303
Q8NBN7	RDH13	Cytosol;Mitochondria (Supported)	-1.08848	9.40222	-3.86795	0.000735096	0.0035563	-1.31638
Q6P587	FAHD1	Mitochondria (Enhanced)	0.973367	9.89979	3.84524	0.000778315	0.00372849	-1.37233
P26440	IVD	Mitochondria (Supported)	0.403298	10.4917	3.83811	0.0007924	0.00378098	-1.38989
O95298	NDUFC2	Mitochondria (Supported)	0.51012	9.62291	3.82007	0.000829151	0.00392496	-1.43426
P55789	GFER	Cytosol;Mitochondria (Enhanced)	0.662693	6.96385	3.99384	0.000939602	0.00436446	-1.26024
Q12849	GRSF1	Mitochondria (Enhanced)	-0.46232	11.0194	-3.76315	0.000956459	0.00441504	-1.57393
Q8NI60	COQ8A	Mitochondria (Supported)	0.718855	8.3109	3.69523	0.00113372	0.00508713	-1.7399
P83111	LACTB	Mitochondria (Supported)	1.32069	9.94814	3.67941	0.00117941	0.00526951	-1.77843
Q9BXW7	HDHD5	Mitochondria (Approved)	-0.684468	9.89604	-3.62716	0.0013436	0.00589898	-1.9054
Q86SX6	GLRX5	Mitochondria (Supported)	-0.539899	10.027	-3.61737	0.00137673	0.00603809	-1.92911
Q9NR28	DIABLO	Mitochondria (Enhanced)	-0.218574	10.3702	-3.60997	0.00140233	0.00612146	-1.94704
Q8N183	NDUFAF2	Mitochondria (Enhanced)	-0.485241	9.67616	-3.56325	0.00157504	0.00669693	-2.05997
P19404	NDUFV2	Mitochondria (Supported)	0.493494	11.2668	3.56216	0.0015793	0.00671163	-2.0626
Q9BRQ6	CHCHD6	Mitochondria (Supported)	-0.435377	8.17817	-3.49175	0.00188028	0.00775791	-2.2319
Q8TAA5	GRPEL2	Mitochondria (Enhanced)	-0.449911	8.25115	-3.46536	0.00200697	0.00819561	-2.29509
O75027	ABCB7	Mitochondria (Supported)	-0.368765	10.5408	-3.43526	0.00216159	0.0087331	-2.36695
Q9P2R7	SUCLA2	Mitochondria (Enhanced)	-0.197328	11.7543	-3.43099	0.00218444	0.0087999	-2.37712
Q96I59	NARS2	Mitochondria;Nucleoplasm (Approved)	-0.178609	9.6925	-3.40528	0.00232713	0.00928962	-2.43832
Q7L0Y3	TRMT10C	Mitochondria (Supported)	0.206301	11.6286	3.3546	0.00263542	0.0103327	-2.55849
P49821	NDUFV1	Mitochondria (Supported)	0.327942	11.133	3.31785	0.00288338	0.0110812	-2.64521
P49748	ACADVL	Mitochondria;Nucleoli (Supported)	0.758141	11.6497	3.29767	0.003029	0.0115559	-2.69267
Q96C01	FAM136A	Mitochondria (Approved)	-0.780668	11.2526	-3.26484	0.00328133	0.012294	-2.76969
O75879	GATB	Mitochondria (Supported)	-0.361082	9.06871	-3.22114	0.00364886	0.0133594	-2.87172
Q9NP81	SARS2	Mitochondria;Nucleoplasm (Uncertain)	-0.485785	10.3237	-3.21859	0.00367143	0.0134244	-2.87764
Q8N442	GUF1	Mitochondria;Nucleoplasm (Approved)	0.545563	9.07219	3.21439	0.00370903	0.0135382	-2.88742
Q9NQE9	HINT3	Mitochondria;Nucleoli (Approved)	-0.32091	5.8432	-3.31241	0.00411808	0.0147447	-2.71923
Q9BX68	HINT2	Mitochondria (Enhanced)	-0.460605	9.87264	-3.17135	0.00411606	0.0147447	-2.9873
Q9GZY4	COA1	Mitochondria (Supported)	-0.720413	7.41609	-3.17032	0.00412637	0.0147585	-2.9897
P56181	NDUFV3	Mitochondria (Enhanced)	0.795757	6.73327	3.15414	0.00429068	0.0152374	-3.0271
P05165	PCCA	Mitochondria (Supported)	0.919427	8.66337	3.13018	0.00454554	0.0160075	-3.08233
O43819	SCO2	Mitochondria (Approved)	0.514871	8.99073	3.09407	0.00495745	0.0171827	-3.16526
Q9NWU5	MRPL22	Mitochondria (Approved)	0.222328	10.0496	3.07917	0.00513767	0.0176647	-3.19935
Q8NC60	NOA1	Mitochondria (Supported)	-0.515406	11.1335	-3.07188	0.00522809	0.0179166	-3.21601
Q9BYT8	NLN	Mitochondria (Approved)	-0.458596	10.9163	-3.03509	0.00570837	0.0192623	-3.2998
Q96NB2	SFXN2	Mitochondria (Approved)	0.696849	9.42893	3.0222	0.0058865	0.0197438	-3.32907
Q9NX63	CHCHD3	Mitochondria (Supported)	-0.242756	10.6963	-3.02049	0.00591052	0.0197983	-3.33295
O43674	NDUFB5	Mitochondria (Supported)	0.231349	9.58266	3.01735	0.00595482	0.0198931	-3.34006
A1L188	NDUFAF8	Mitochondria (Approved)	-0.488567	6.21382	-3.12775	0.00612863	0.0203759	-3.10659
P17152	TMEM11	Mitochondria (Supported)	-0.32954	6.54798	-3.0022	0.00617335	0.020492	-3.37435
P42574	CASP3	Mitochondria;Nucleoplasm (Supported)	0.958652	10.3099	2.99309	0.00630832	0.0208654	-3.39492
Q9HD33	MRPL47	Mitochondria (Supported)	0.289265	10.3632	2.99074	0.00634365	0.0209491	-3.40023
P51553	IDH3G	Mitochondria;Nucleoli (Approved)	0.742682	9.95811	2.9786	0.00652889	0.0214487	-3.42759
O95202	LETM1	Mitochondria (Supported)	-0.261194	12.648	-2.97698	0.00655414	0.0214913	-3.43125
Q9BQC6	MRPL57	Mitochondria (Supported)	0.335685	8.34445	2.96737	0.00670496	0.0218348	-3.45286
P36969	GPX4	Mitochondria;Nucleoplasm (Supported)	-0.851532	9.48644	-2.96731	0.00670595	0.0218348	-3.453
Q9HA77	CARS2	Mitochondria;Nucleoplasm (Approved)	0.402987	9.78075	2.92706	0.00737499	0.0236175	-3.54322
Q9H845	ACAD9	Mitochondria (Enhanced)	0.392644	11.7109	2.91468	0.00759326	0.0241867	-3.57086
Q9NZ45	CISD1	Mitochondria (Supported)	-0.481881	9.63794	-2.8821	0.00819752	0.0257289	-3.64332
P09622	DLD	Mitochondria (Supported)	0.283168	12.0477	2.84429	0.00895588	0.0275604	-3.7269
P14854	COX6B1	Mitochondria (Supported)	0.373789	9.17361	2.79007	0.0101606	0.0306581	-3.84583
Q9HAV7	GRPEL1	Mitochondria (Supported)	-0.419213	11.9637	-2.7477	0.0112069	0.0332034	-3.93793
Q96EY1	DNAJA3	Mitochondria (Enhanced)	-0.411681	10.4191	-2.74082	0.0113863	0.0336751	-3.95283
Q4U2R6	MRPL51	Mitochondria (Supported)	0.312057	8.78687	2.72028	0.0119377	0.0350209	-3.99717
Q3ZCQ8	TIMM50	Mitochondria;Nucleoplasm (Supported)	-0.440876	9.69365	-2.71508	0.0120812	0.0353301	-4.00836
P56277	CMC4	Mitochondria (Supported)	0.963003	6.51208	2.70773	0.0122866	0.0357931	-4.02416
Q7L2E3	DHX30	Mitochondria (Supported)	-0.261736	12.1543	-2.68857	0.0128383	0.0370899	-4.06525
Q9H3K2	GHITM	Mitochondria (Supported)	0.375903	9.57633	2.6775	0.0131675	0.037799	-4.08892
Q9H019	MTFR1L	Mitochondria (Approved)	-0.587155	7.18855	-2.66043	0.0136907	0.0390068	-4.12532
Q9NPL8	TIMMDC1	Mitochondria (Enhanced)	-0.475097	8.29798	-2.65701	0.013798	0.0392197	-4.13261
P82650	MRPS22	Mitochondria (Supported)	-0.235975	10.3507	-2.65346	0.0139101	0.0394631	-4.14016
P04181	OAT	Mitochondria (Supported)	1.02772	10.5734	2.63929	0.0143661	0.0404545	-4.17024
Q9NVH0	EXD2	Mitochondria (Approved)	0.590364	10.3006	2.63893	0.0143777	0.0404737	-4.171
Q14CZ7	FASTKD3	Mitochondria;Nucleoplasm (Supported)	-0.30889	7.05997	-2.63797	0.0144092	0.0405349	-4.17304
Q96AB3	ISOC2	Mitochondria (Approved)	1.10495	9.17374	2.6282	0.0147324	0.0412773	-4.19371
Q9NQ50	MRPL40	Mitochondria (Supported)	0.325853	9.833	2.6262	0.0147995	0.0414377	-4.19795
Q70HW3	SLC25A26	Mitochondria (Supported)	0.378916	7.21644	2.70683	0.0149598	0.0418165	-3.96463
Q6UB35	MTHFD1L	Mitochondria (Supported)	-0.262206	6.5054	-2.62105	0.0149734	0.0418403	-4.20882
Q96I36	COX14	Mitochondria (Supported)	0.379313	6.31488	2.61272	0.0152588	0.0424146	-4.2264
Q12931	TRAP1	Mitochondria (Enhanced)	0.47687	12.0304	2.59108	0.0160241	0.0442143	-4.27191
Q9BT30	ALKBH7	Mitochondria (Supported)	-0.670881	6.16612	-3.11883	0.0168696	0.0460155	-3.31351
O00483	COXFA4	Mitochondria (Supported)	0.303039	9.79983	2.54647	0.0177156	0.0478003	-4.36502
O75521	ECI2	Mitochondria;Peroxisomes (Enhanced)	-0.650902	10.8551	-2.53731	0.0180832	0.0485493	-4.38405
Q9UIJ7	AK3	Mitochondria (Supported)	0.694305	11.0239	2.52238	0.0186971	0.0499406	-4.41494
Q92934	BAD	Mitochondria (Enhanced)	-0.390051	6.07746	-2.51281	0.0191008	0.0507594	-4.43469
Q9H9J2	MRPL44	Mitochondria (Approved)	0.256443	11.1323	2.47585	0.0207375	0.0543481	-4.51057
Q969Z0	TBRG4	Mitochondria (Enhanced)	-0.327581	11.365	-2.46754	0.0211228	0.0551502	-4.52753
Q5T653	MRPL2	Mitochondria (Approved)	0.296491	8.53087	2.44449	0.0222268	0.0573695	-4.57441
Q9HCC0	MCCC2	Mitochondria (Enhanced)	0.901048	11.0734	2.4322	0.0228369	0.0587266	-4.5993
Q8N2F6	ARMC10	Mitochondria (Enhanced)	-0.329025	9.97299	-2.42667	0.0231166	0.0593249	-4.61048
Q96IR7	HPDL	Mitochondria (Supported)	1.31193	8.7257	2.42393	0.0232561	0.059566	-4.616
P21912	SDHB	Mitochondria (Supported)	-0.32537	10.2438	-2.41447	0.0237446	0.060502	-4.63508
P38117	ETFB	Mitochondria (Enhanced)	0.355885	11.6337	2.38477	0.0253393	0.0638257	-4.69463
Q96ER9	CCDC51	Mitochondria;Nucleoplasm (Supported)	0.256679	9.44269	2.38446	0.0253567	0.0638311	-4.69526
Q9Y6H1	CHCHD2	Mitochondria (Enhanced)	-0.534691	8.33601	-2.3837	0.0253989	0.0639181	-4.69678
P30536	TSPO	Cytosol;Mitochondria (Approved)	1.14572	5.76824	2.38612	0.0256447	0.0644783	-4.67719
Q8IXM3	MRPL41	Mitochondria (Supported)	0.476274	8.63108	2.32333	0.0289566	0.070863	-4.81642
P56385	ATP5ME	Mitochondria (Supported)	-0.180471	10.5929	-2.31164	0.0296958	0.0722506	-4.83935
P0DJ07	PET100	Mitochondria (Approved)	-0.320157	8.23294	-2.30957	0.0298284	0.0724888	-4.8434
Q9NXA8	SIRT5	Mitochondria (Supported)	-0.386623	7.73976	-2.30779	0.0299432	0.0727043	-4.8469
P23378	GLDC	Mitochondria (Supported)	-1.02742	6.67564	-2.3067	0.0300134	0.0727769	-4.84903
P13804	ETFA	Mitochondria (Enhanced)	0.414881	12.337	2.30545	0.0300946	0.0728813	-4.85148
Q9H300	PARL	Mitochondria (Approved)	-0.82722	8.1704	-2.29725	0.0306298	0.0739844	-4.8675
Q9H2K0	MTIF3	Mitochondria (Supported)	-0.218582	8.99829	-2.2933	0.0308909	0.0745075	-4.8752
Q86Y39	NDUFA11	Mitochondria (Uncertain)	0.500007	8.70735	2.28392	0.031519	0.0757381	-4.89347
Q8IUX1	TMEM126B	Mitochondria (Supported)	0.349155	8.96044	2.26966	0.032496	0.0775504	-4.92114
P99999	CYCS	Mitochondria (Supported)	0.287958	12.2162	2.24428	0.0343034	0.0810076	-4.97012
O95299	NDUFA10	Mitochondria (Supported)	0.420488	10.8709	2.23789	0.0347729	0.081885	-4.9824
O43715	TRIAP1	Mitochondria;Nucleoplasm (Approved)	0.336324	8.46697	2.23504	0.0349839	0.0823122	-4.98786
Q6NVY1	HIBCH	Mitochondria;Nucleoplasm (Approved)	0.230185	10.8217	2.21949	0.0361564	0.0845706	-5.0176
Q9BYD6	MRPL1	Mitochondria (Supported)	-0.155791	11.2795	-2.20731	0.0370999	0.0863425	-5.04082
P49419	ALDH7A1	Mitochondria (Supported)	-1.17689	7.67096	-2.18886	0.0385714	0.0890724	-5.07581
P12074	COX6A1	Mitochondria (Supported)	0.554986	5.99296	2.23162	0.0393898	0.0905121	-4.87041
Q8IYB8	SUPV3L1	Mitochondria (Supported)	-0.226551	10.995	-2.1456	0.0422296	0.0957473	-5.15708
P62072	TIMM10	Mitochondria (Enhanced)	-0.240377	10.251	-2.14124	0.0426152	0.0963069	-5.16521
P49406	MRPL19	Mitochondria (Supported)	0.22789	9.80031	2.14112	0.0426263	0.0963069	-5.16544
P80404	ABAT	Mitochondria (Supported)	0.554027	9.22564	2.13839	0.0428687	0.0967238	-5.17051
Q96A26	FAM162A	Cytosol;Mitochondria (Enhanced)	-0.309385	10.533	-2.13677	0.0430137	0.09692	-5.17353
Q92947	GCDH	Mitochondria (Supported)	0.580369	9.97933	2.11729	0.0447896	0.0999779	-5.20966
Q9NWS8	RMND1	Mitochondria (Supported)	-0.326184	7.99427	-2.11698	0.0448187	0.100005	-5.21024
O14548	COX7A2L	Mitochondria (Enhanced)	0.677226	9.1451	2.11411	0.0450863	0.100479	-5.21555
Q8N490	PNKD	Mitochondria (Enhanced)	-0.479934	5.74648	-2.4296	0.0454441	0.101169	-4.3211
Q9Y2R9	MRPS7	Mitochondria (Approved)	-0.190633	11.3338	-2.10931	0.045536	0.101319	-5.2244
Q16891	IMMT	Mitochondria (Enhanced)	-0.197702	13.1979	-2.108	0.0456599	0.101487	-5.22682
Q8N3J5	PPM1K	Mitochondria (Supported)	0.421662	5.89063	2.14745	0.0464701	0.102959	-5.02147
P31040	SDHA	Mitochondria (Supported)	-0.232234	11.3946	-2.0793	0.0484443	0.106317	-5.2795
Q9NVI7	ATAD3A	Mitochondria (Supported)	-0.267484	11.3183	-2.04575	0.0518901	0.112258	-5.34042
Q15120	PDK3	Mitochondria (Supported)	-0.549214	9.26669	-2.03227	0.0533352	0.114672	-5.36471
Q16540	MRPL23	Mitochondria (Supported)	0.309532	9.58833	2.01202	0.055572	0.118536	-5.40097
Q9NX14	NDUFB11	Mitochondria (Approved)	0.241293	9.61487	1.99395	0.057639	0.122042	-5.43313
Q16795	NDUFA9	Mitochondria;Nucleoplasm (Supported)	0.199644	11.8666	1.9672	0.0608232	0.126918	-5.48034
Q9Y3E5	PTRH2	Mitochondria (Supported)	0.362427	10.478	1.96624	0.0609396	0.127065	-5.48201
Q8NFV4	ABHD11	Mitochondria (Supported)	0.372079	8.26183	1.95956	0.0617606	0.128552	-5.49374
P53597	SUCLG1	Mitochondria (Supported)	-0.3095	10.797	-1.94352	0.06377	0.131946	-5.52174
Q8N983	MRPL43	Mitochondria;Nucleoplasm (Approved)	0.385033	8.039	1.92878	0.0656663	0.135233	-5.54733
P82663	MRPS25	Mitochondria (Supported)	-0.143444	10.1342	-1.92684	0.065919	0.135654	-5.55068
O43464	HTRA2	Mitochondria (Supported)	0.302624	7.46602	1.91867	0.0669952	0.13747	-5.56479
Q5EBM0	CMPK2	Mitochondria (Approved)	-1.20101	6.69832	-1.90505	0.0688241	0.140318	-5.58822
Q9Y3B8	REXO2	Mitochondria (Supported)	-0.338508	10.3553	-1.88846	0.0711097	0.144274	-5.61659
P12236	SLC25A6	Mitochondria (Supported)	0.19418	12.3518	1.8874	0.0712576	0.144457	-5.6184
Q7Z2W9	MRPL21	Mitochondria;Nucleoplasm (Approved)	0.161233	10.2354	1.86964	0.073783	0.148544	-5.64856
Q9NVV4	MTPAP	Mitochondria (Supported)	-0.448318	11.1367	-1.86597	0.0743139	0.149469	-5.65476
Q7L3T8	PARS2	Mitochondria;Nucleoli fibrillar center (Approved)	0.357006	8.01389	1.84613	0.0772433	0.154099	-5.68814
Q9BRT2	UQCC2	Mitochondria (Supported)	-0.103047	9.68813	-1.83359	0.0791471	0.157109	-5.70912
Q14197	MRPL58	Mitochondria;Nucleoplasm (Supported)	0.295117	9.51008	1.81205	0.0825102	0.16232	-5.74487
O60313	OPA1	Mitochondria;Nucleoplasm (Supported)	0.335545	12.5441	1.81128	0.0826315	0.162415	-5.74613
Q02338	BDH1	Mitochondria (Enhanced)	-0.484629	10.0448	-1.79912	0.0845881	0.16555	-5.76618
Q86U90	YRDC	Mitochondria (Approved)	-0.656597	9.44823	-1.7947	0.0853081	0.166764	-5.77344
Q9Y6G3	MRPL42	Mitochondria;Plasma membrane (Supported)	0.242273	7.56095	1.78226	0.0873646	0.169791	-5.79379
O43677	NDUFC1	Mitochondria (Supported)	0.27502	8.9942	1.76182	0.0908349	0.175069	-5.827
Q92552	MRPS27	Mitochondria;Nucleoplasm (Approved)	0.220293	11.7077	1.75915	0.0912963	0.175554	-5.83131
Q9Y255	PRELID1	Mitochondria (Supported)	-0.414885	7.20437	-1.75191	0.0925589	0.177532	-5.84299
P30405	PPIF	Mitochondria (Supported)	0.368883	10.6581	1.74386	0.0939812	0.179847	-5.85594
Q16595	FXN	Mitochondria (Supported)	0.323735	8.62804	1.73627	0.0953376	0.181735	-5.86809
Q8TB36	GDAP1	Mitochondria (Supported)	0.185827	9.93381	1.72099	0.0981211	0.185954	-5.89245
P51398	DAP3	Mitochondria;Nucleoplasm (Supported)	-0.18594	11.4961	-1.7199	0.0983217	0.186107	-5.89417
Q04837	SSBP1	Mitochondria (Supported)	-0.270899	11.5859	-1.71261	0.0996766	0.188118	-5.90573
Q9BV79	MECR	Mitochondria (Supported)	-0.153046	9.50899	-1.70845	0.100456	0.189332	-5.91231
P21953	BCKDHB	Mitochondria (Supported)	-0.363339	10.234	-1.70811	0.100521	0.189412	-5.91285
O75648	TRMU	Mitochondria (Supported)	0.510605	9.36565	1.70535	0.101041	0.190203	-5.9172
Q02127	DHODH	Mitochondria (Enhanced)	0.389807	9.40122	1.70406	0.101285	0.190508	-5.91924
P10109	FDX1	Mitochondria (Enhanced)	0.227448	8.90381	1.70171	0.10173	0.191174	-5.92293
Q9NS69	TOMM22	Mitochondria (Enhanced)	-0.238605	10.941	-1.69251	0.103493	0.193442	-5.9374
P11498	PC	Mitochondria (Enhanced)	0.502497	10.4377	1.6878	0.104404	0.194882	-5.94476
Q9UDR5	AASS	Mitochondria (Enhanced)	-0.971989	8.31294	-1.68263	0.105414	0.19632	-5.95285
P50213	IDH3A	Mitochondria (Enhanced)	0.236636	11.2026	1.68175	0.105587	0.196477	-5.95423
Q9Y676	MRPS18B	Mitochondria (Supported)	-0.205958	8.57654	-1.66139	0.109643	0.202089	-5.98582
Q9H9B4	SFXN1	Mitochondria (Enhanced)	0.375059	9.4438	1.63504	0.11509	0.210136	-6.02628
Q5JRX3	PITRM1	Mitochondria (Supported)	0.248065	12.009	1.62665	0.11687	0.212781	-6.03905
Q6UXV4	APOOL	Mitochondria (Approved)	-0.945562	8.23653	-1.58868	0.125221	0.224559	-6.09619
Q9NSE4	IARS2	Mitochondria (Enhanced)	0.119336	11.7399	1.57518	0.128305	0.228362	-6.11624
O14874	BCKDK	Mitochondria (Supported)	0.48302	6.98745	1.57477	0.128401	0.228382	-6.11686
Q9NUQ2	AGPAT5	Mitochondria (Supported)	-0.20715	9.17928	-1.56467	0.130751	0.231509	-6.13176
O94826	TOMM70	Mitochondria (Enhanced)	0.280876	12.2854	1.55786	0.132355	0.233855	-6.14177
Q9Y3D6	FIS1	Mitochondria (Supported)	-0.169926	10.5087	-1.54797	0.134716	0.237059	-6.15625
Q96RP9	GFM1	Mitochondria (Approved)	0.249945	11.6294	1.54467	0.135511	0.237937	-6.16106
O14949	UQCRQ	Mitochondria (Enhanced)	0.182409	9.85167	1.54376	0.135731	0.238091	-6.16238
Q8TB37	NUBPL	Mitochondria (Approved)	0.191383	8.13816	1.53907	0.136868	0.239483	-6.1692
Q96E29	MTERF3	Mitochondria;Nucleoplasm (Supported)	-0.24495	10.1292	-1.53842	0.137026	0.23971	-6.17014
Q13505	MTX1	Mitochondria (Supported)	-0.277484	10.4143	-1.52199	0.14108	0.245061	-6.1939
Q8N0V3	RBFA	Mitochondria (Supported)	-0.257907	8.43877	-1.50729	0.144786	0.250327	-6.21497
P10606	COX5B	Mitochondria (Enhanced)	0.221867	10.9999	1.50714	0.144826	0.250327	-6.21519
O60220	TIMM8A	Mitochondria (Supported)	0.282455	8.98163	1.50055	0.146513	0.252395	-6.22457
P22695	UQCRC2	Mitochondria (Enhanced)	0.185038	11.2646	1.49853	0.147035	0.25298	-6.22745
O43615	TIMM44	Mitochondria (Enhanced)	-0.156461	11.7539	-1.49595	0.147703	0.253764	-6.23112
Q9Y6C9	MTCH2	Mitochondria (Supported)	-0.318419	10.7095	-1.4889	0.149537	0.256126	-6.2411
Q8N4H5	TOMM5	Mitochondria (Supported)	-0.497574	7.48929	-1.47648	0.152818	0.260463	-6.2586
Q8IXI1	RHOT2	Mitochondria (Supported)	0.269387	10.6626	1.46021	0.157199	0.266625	-6.28132
Q5XKP0	MICOS13	Mitochondria (Supported)	-0.192156	8.81124	-1.4593	0.157449	0.266995	-6.28259
O75431	MTX2	Mitochondria (Supported)	-0.155337	10.3291	-1.45556	0.158472	0.268329	-6.28779
Q96CU9	FOXRED1	Mitochondria (Supported)	0.175613	10.3039	1.45064	0.159825	0.269875	-6.2946
Q13084	MRPL28	Mitochondria (Supported)	0.336843	9.64191	1.44394	0.161683	0.272406	-6.30384
Q7KZN9	COX15	Mitochondria (Supported)	-0.327064	8.19187	-1.44237	0.162122	0.272981	-6.30601
Q13268	DHRS2	Mitochondria (Supported)	-0.958671	9.93007	-1.42057	0.168303	0.280673	-6.33582
P13196	ALAS1	Mitochondria (Enhanced)	0.493537	8.25009	1.41838	0.168936	0.281447	-6.3388
P09669	COX6C	Mitochondria (Enhanced)	0.256349	8.91642	1.4168	0.169392	0.281982	-6.34094
Q9BYN8	MRPS26	Mitochondria (Supported)	-0.118647	9.9059	-1.41262	0.170605	0.28346	-6.3466
O00746	NME4	Mitochondria (Supported)	-0.576277	7.82196	-1.41177	0.170852	0.283679	-6.34775
Q9NQG6	MIEF1	Intermediate filaments;Mitochondria (Approved)	-0.17986	8.25819	-1.41059	0.171197	0.284138	-6.34935
O76031	CLPX	Mitochondria (Supported)	-0.202806	11.1442	-1.4012	0.173952	0.287681	-6.36198
Q9NZJ6	COQ3	Mitochondria;Nucleoplasm (Approved)	0.305959	8.11395	1.39997	0.174316	0.288139	-6.36364
Q9HC36	MRM3	Mitochondria (Supported)	-0.160662	9.1847	-1.39345	0.176255	0.290456	-6.37238
P31930	UQCRC1	Mitochondria (Supported)	0.199332	11.0675	1.3823	0.17961	0.29407	-6.38723
A6NFY7	SDHAF1	Mitochondria (Approved)	-0.329101	7.64383	-1.48061	0.182253	0.297117	-5.6475
Q7Z434	MAVS	Mitochondria (Enhanced)	-0.250647	9.80234	-1.36506	0.184895	0.300369	-6.41
O75964	ATP5MG	Mitochondria (Supported)	-0.287043	10.5757	-1.36378	0.185292	0.300722	-6.41168
Q96BP2	CHCHD1	Mitochondria;Nucleoplasm (Supported)	0.151363	8.78714	1.3588	0.186843	0.302728	-6.4182
O14561	NDUFAB1	Mitochondria (Supported)	-0.126678	10.9678	-1.35201	0.188976	0.305141	-6.42707
Q9BUB7	TMEM70	Mitochondria (Supported)	-0.462124	8.49677	-1.34574	0.190961	0.307707	-6.43522
Q9NUT2	ABCB8	Mitochondria (Supported)	-0.171152	7.87828	-1.33635	0.193967	0.311097	-6.44737
Q9H2W6	MRPL46	Mitochondria (Supported)	0.149671	10.1947	1.33425	0.194644	0.311781	-6.45008
Q9Y5L4	TIMM13	Mitochondria (Supported)	-0.343783	10.3124	-1.33067	0.195802	0.313016	-6.45468
Q9Y3D9	MRPS23	Mitochondria (Supported)	-0.101698	10.4979	-1.33059	0.195827	0.313016	-6.45478
Q15118	PDK1	Mitochondria;Nucleoli (Approved)	-0.16424	7.65781	-1.31301	0.201595	0.319971	-6.47725
Q86TS9	MRPL52	Mitochondria (Supported)	0.549471	6.90648	1.30791	0.203293	0.322134	-6.48372
P51649	ALDH5A1	Mitochondria (Supported)	-0.220897	11.7322	-1.30679	0.203668	0.322648	-6.48514
Q00325	SLC25A3	Mitochondria (Supported)	0.130686	11.788	1.30526	0.204179	0.322991	-6.48707
Q5TGZ0	MICOS10	Mitochondria (Supported)	-0.126044	6.36045	-1.3189	0.204693	0.323536	-6.29597
P10809	HSPD1	Mitochondria (Enhanced)	-0.166478	15.12	-1.30111	0.205575	0.324317	-6.49232
Q9H6R3	ACSS3	Mitochondria (Approved)	-0.247602	7.4974	-1.38576	0.208359	0.327781	-5.76538
Q9Y606	PUS1	Mitochondria;Nucleoplasm (Supported)	-0.241894	11.0059	-1.28498	0.211062	0.330972	-6.51253
P16219	ACADS	Mitochondria (Enhanced)	-0.742632	9.0066	-1.28229	0.211987	0.331987	-6.51588
Q5VUM1	SDHAF4	Mitochondria (Approved)	0.466154	7.48504	1.26982	0.216323	0.33726	-6.53134
Q9H9P8	L2HGDH	Mitochondria (Enhanced)	-0.21808	10.4765	-1.26169	0.219184	0.34064	-6.54134
P52815	MRPL12	Mitochondria (Supported)	-0.382361	10.4294	-1.25391	0.221951	0.344045	-6.55086
P21397	MAOA	Mitochondria (Enhanced)	0.39259	7.20073	1.2535	0.222097	0.344143	-6.55136
Q7Z7H8	MRPL10	Mitochondria (Enhanced)	0.1614	8.97375	1.24336	0.225746	0.348505	-6.5637
P45954	ACADSB	Mitochondria (Supported)	0.0907107	10.217	1.23686	0.228106	0.351304	-6.57155
Q6YN16	HSDL2	Mitochondria (Enhanced)	0.33687	11.0982	1.23001	0.230613	0.354309	-6.57978
Q9HBL7	PLGRKT	Mitochondria (Uncertain)	-0.18807	8.36641	-1.2207	0.234057	0.358207	-6.59092
O75489	NDUFS3	Mitochondria (Supported)	0.15353	11.3564	1.20434	0.240199	0.365549	-6.6103
Q96C36	PYCR2	Mitochondria (Approved)	0.171722	10.9473	1.19579	0.243461	0.3691	-6.62035
Q99798	ACO2	Mitochondria (Approved)	-0.189794	12.653	-1.19136	0.24516	0.370802	-6.62552
O14925	TIMM23	Mitochondria (Supported)	-0.194808	9.41844	-1.19113	0.245248	0.370802	-6.62579
P04179	SOD2	Mitochondria (Enhanced)	0.42401	8.38497	1.18647	0.247047	0.372108	-6.63121
Q9UL12	SARDH	Mitochondria (Approved)	0.439665	6.2203	1.16266	0.2564	0.383361	-6.65865
Q9NWR8	MCUB	Mitochondria;Nucleoplasm;Vesicles (Approved)	-0.320526	6.77684	-1.16062	0.257211	0.383887	-6.66097
O95139	NDUFB6	Mitochondria (Enhanced)	0.0937534	10.6938	1.15318	0.260191	0.387296	-6.66942
Q9NRP4	SDHAF3	Mitochondria (Approved)	-0.321218	6.34901	-1.15048	0.261279	0.388225	-6.67248
Q9Y2C4	EXOG	Mitochondria (Supported)	0.218009	8.81081	1.14696	0.262703	0.390062	-6.67646
Q9Y3A0	COQ4	Mitochondria (Supported)	0.240364	4.53104	1.21492	0.263778	0.39138	-5.96613
P56378	ATP5MJ	Mitochondria (Supported)	-0.306903	9.55447	-1.13625	0.267072	0.395707	-6.68849
Q5JPH6	EARS2	Mitochondria (Supported)	-0.196859	10.5068	-1.13343	0.268229	0.396785	-6.69164
Q96AG3	SLC25A46	Mitochondria (Supported)	0.352926	8.3311	1.13188	0.268867	0.397388	-6.69336
Q96E52	OMA1	Mitochondria;Nucleoplasm (Approved)	-0.407541	9.29315	-1.1254	0.271547	0.399995	-6.70057
Q9P0J6	MRPL36	Mitochondria;Nuclear bodies (Supported)	-0.17827	7.16605	-1.0969	0.28357	0.413189	-6.73181
Q96EY7	PTCD3	Mitochondria (Supported)	0.0921899	11.7651	1.08304	0.289553	0.419857	-6.74674
Q969S9	GFM2	Mitochondria (Approved)	0.279077	9.96515	1.07385	0.29357	0.423696	-6.75654
O60783	MRPS14	Mitochondria;Nuclear membrane (Supported)	0.110543	7.82292	1.07084	0.294894	0.425386	-6.75974
Q9BXR0	QTRT1	Mitochondria (Approved)	0.345716	8.7146	1.0578	0.30068	0.431646	-6.77348
Q9Y3D3	MRPS16	Cytosol;Mitochondria (Supported)	-0.479398	7.40355	-1.01569	0.319908	0.452235	-6.81682
Q9NUJ1	ABHD10	Mitochondria (Approved)	0.165404	10.8186	0.994686	0.329812	0.46212	-6.83783
Q9Y399	MRPS2	Mitochondria (Supported)	-0.0936142	9.24792	-0.992873	0.330677	0.462859	-6.83963
Q9BPX6	MICU1	Mitochondria (Supported)	-0.456667	9.27148	-0.989808	0.332142	0.464443	-6.84265
P82930	MRPS34	Mitochondria (Supported)	-0.313605	11.4599	-0.977591	0.338028	0.469843	-6.85464
Q9NX40	OCIAD1	Mitochondria (Approved)	-0.125289	9.14744	-0.975085	0.339244	0.47075	-6.85708
Q9Y277	VDAC3	Mitochondria (Supported)	0.164892	11.5952	0.974161	0.339693	0.471295	-6.85798
Q99797	MIPEP	Mitochondria (Enhanced)	-0.276004	10.8779	-0.968001	0.342698	0.474597	-6.86395
Q9BQP7	MGME1	Mitochondria (Supported)	-0.162369	10.2347	-0.959065	0.347089	0.479961	-6.87254
P82914	MRPS15	Mitochondria (Supported)	-0.208153	11.3664	-0.958316	0.347458	0.480393	-6.87326
O94925	GLS	Mitochondria (Supported)	0.141946	12.0751	0.950146	0.351509	0.48527	-6.88105
P82909	KGD4	Mitochondria (Enhanced)	-0.215393	8.8897	-0.937141	0.358022	0.492506	-6.89333
Q96EH3	MALSU1	Mitochondria (Enhanced)	-0.367967	7.68147	-0.934018	0.359597	0.494069	-6.89625
Q15388	TOMM20	Mitochondria (Enhanced)	-0.290488	7.99436	-0.930479	0.361389	0.49539	-6.89955
Q96BR5	COA7	Mitochondria;Nucleoplasm (Approved)	0.171921	9.28376	0.926303	0.36351	0.497622	-6.90343
Q96IX5	ATP5MK	Mitochondria (Supported)	-0.0907085	7.67329	-0.924495	0.364431	0.498498	-6.90511
Q6P161	MRPL54	Mitochondria (Approved)	-0.124162	7.10238	-0.917131	0.368198	0.502581	-6.9119
P43897	TSFM	Mitochondria (Supported)	0.122543	10.2127	0.916753	0.368393	0.502627	-6.91225
Q9H936	SLC25A22	Mitochondria (Approved)	0.545792	8.2878	0.915598	0.368986	0.503081	-6.91331
Q6PI48	DARS2	Mitochondria (Supported)	-0.196698	11.2304	-0.913861	0.36988	0.503724	-6.9149
P54886	ALDH18A1	Mitochondria (Supported)	-0.154037	12.2756	-0.910059	0.371841	0.505653	-6.91838
Q86WA6	BPHL	Mitochondria (Approved)	-0.16581	9.1174	-0.904073	0.374942	0.508133	-6.92382
Q9Y2R0	COA3	Mitochondria (Supported)	0.200563	9.49804	0.900808	0.376641	0.509692	-6.92678
Q9NVH6	TMLHE	Mitochondria (Supported)	0.19379	7.72406	0.899246	0.377456	0.510629	-6.92819
Q8WWC4	MAIP1	Mitochondria (Approved)	-0.139018	10.6581	-0.874436	0.390548	0.523172	-6.95029
Q9Y4W6	AFG3L2	Mitochondria (Supported)	0.0714679	12.2324	0.873572	0.391008	0.523538	-6.95105
P50440	GATM	Mitochondria (Supported)	0.760005	6.67497	0.869715	0.393442	0.525617	-6.93195
O75306	NDUFS2	Mitochondria (Supported)	0.111614	11.041	0.868768	0.393579	0.525716	-6.95525
Q9HCL2	GPAM	Mitochondria (Approved)	-0.33191	7.68404	-0.859342	0.398654	0.530119	-6.96345
P82675	MRPS5	Mitochondria (Supported)	-0.0960139	10.8066	-0.855249	0.400871	0.532138	-6.96698
Q9Y3B7	MRPL11	Mitochondria (Supported)	-0.274211	10.6229	-0.851178	0.403083	0.534442	-6.97047
Q96ND0	FAM210A	Golgi apparatus;Mitochondria;Nucleoplasm (Approved)	0.188715	7.57272	0.850187	0.403623	0.535022	-6.97132
P82912	MRPS11	Mitochondria (Supported)	0.119489	9.95366	0.848454	0.404568	0.535772	-6.97281
Q9BYD2	MRPL9	Mitochondria (Supported)	0.0967536	10.6583	0.843657	0.407192	0.538219	-6.97689
Q96DV4	MRPL38	Mitochondria (Supported)	0.151712	10.2281	0.836582	0.41108	0.542246	-6.98288
P11182	DBT	Mitochondria (Supported)	0.083123	10.2362	0.825636	0.417142	0.54825	-6.99205
P82673	MRPS35	Mitochondria (Approved)	-0.0650055	10.9359	-0.822127	0.419098	0.550214	-6.99497
Q96EY8	MMAB	Mitochondria (Approved)	-0.255907	9.65917	-0.819588	0.420516	0.551296	-6.99707
O15382	BCAT2	Mitochondria (Supported)	0.210564	10.4318	0.818001	0.421404	0.552114	-6.99838
Q9HBH1	PDF	Mitochondria (Approved)	0.165488	8.70749	0.805332	0.428535	0.558567	-7.00877
Q9Y5J7	TIMM9	Mitochondria (Supported)	-0.102962	8.801	-0.804439	0.42904	0.559138	-7.00949
Q96RQ3	MCCC1	Mitochondria (Supported)	0.194074	10.5056	0.803988	0.429296	0.559296	-7.00986
Q86UY8	NT5DC3	Cytosol;Mitochondria (Approved)	0.296755	9.05916	0.80321	0.429737	0.559783	-7.01049
Q8N4Q1	CHCHD4	Mitochondria (Supported)	-0.22864	9.12022	-0.802128	0.43035	0.560408	-7.01137
Q96I99	SUCLG2	Mitochondria;Plasma membrane (Supported)	-0.144875	11.9012	-0.79492	0.434451	0.564499	-7.01718
Q6NUK1	SLC25A24	Mitochondria (Enhanced)	-0.275761	10.8909	-0.783748	0.440855	0.570442	-7.0261
Q3SXM5	HSDL1	Mitochondria (Approved)	-0.443111	6.77707	-0.780479	0.442739	0.572525	-7.02869
Q8TCS8	PNPT1	Mitochondria (Enhanced)	0.0803979	12.0733	0.765381	0.451506	0.580538	-7.0405
Q07817	BCL2L1	Mitochondria (Approved)	0.385945	7.84504	0.762131	0.453407	0.581996	-7.04301
P50416	CPT1A	Mitochondria (Supported)	-0.373439	10.3842	-0.758875	0.455316	0.583847	-7.04552
P82664	MRPS10	Mitochondria (Approved)	-0.129789	10.1024	-0.757875	0.455904	0.584035	-7.04629
Q8WUK0	PTPMT1	Mitochondria (Supported)	0.281027	6.20997	0.743421	0.464443	0.591798	-7.05728
Q13423	NNT	Mitochondria (Approved)	-0.136251	12.7395	-0.742361	0.465073	0.592269	-7.05808
Q14318	FKBP8	Mitochondria (Supported)	-0.100476	10.2786	-0.742322	0.465096	0.592269	-7.05811
Q4VC31	MIX23	Mitochondria (Approved)	-0.331334	10.1891	-0.731816	0.471367	0.598067	-7.06596
Q8TAE8	GADD45GIP1	Mitochondria (Enhanced)	0.129842	10.5203	0.73046	0.47218	0.598371	-7.06697
O75947	ATP5PD	Mitochondria (Supported)	0.075572	12.0291	0.718784	0.479214	0.605059	-7.07556
Q9P0J0	NDUFA13	Mitochondria (Supported)	0.29025	8.1621	0.70275	0.488973	0.613971	-7.08714
Q9BSF4	TIMM29	Mitochondria (Supported)	-0.108781	8.37935	-0.697502	0.492191	0.616365	-7.09087
Q5T440	IBA57	Mitochondria (Supported)	-0.204858	8.14844	-0.688995	0.497434	0.620771	-7.09687
P82921	MRPS21	Mitochondria (Supported)	-0.129919	6.96627	-0.687148	0.498576	0.621732	-7.09816
Q53H12	AGK	Mitochondria (Supported)	-0.0803711	11.3655	-0.675675	0.505706	0.627737	-7.10612
P23786	CPT2	Mitochondria;Nucleoli;Nucleoplasm (Supported)	-0.132593	11.4226	-0.669974	0.509269	0.630549	-7.11002
Q9NWU1	OXSM	Cytosol;Mitochondria (Approved)	-0.115616	9.87211	-0.664573	0.512659	0.633245	-7.11369
Q9Y512	SAMM50	Mitochondria (Supported)	-0.122348	11.5575	-0.660256	0.515377	0.635474	-7.1166
P49411	TUFM	Mitochondria (Enhanced)	-0.100014	12.8447	-0.645096	0.524984	0.643994	-7.12669
Q00059	TFAM	Mitochondria (Enhanced)	0.0984446	10.4886	0.643144	0.526228	0.645236	-7.12797
P38646	HSPA9	Mitochondria (Supported)	-0.0911205	13.9948	-0.641636	0.527191	0.645931	-7.12896
Q8N465	D2HGDH	Mitochondria (Supported)	0.155771	6.78479	0.640451	0.527947	0.646451	-7.12973
Q9Y2Q9	MRPS28	Mitochondria (Supported)	-0.116256	8.43643	-0.620857	0.540546	0.656528	-7.14234
Q9BXK5	BCL2L13	Mitochondria (Enhanced)	0.0618652	9.80616	0.617923	0.542446	0.658358	-7.1442
Q15031	LARS2	Mitochondria (Supported)	0.09439	10.8312	0.609347	0.54802	0.6631	-7.14957
P00367	GLUD1	Mitochondria (Supported)	-0.12345	11.5654	-0.608077	0.548848	0.663718	-7.15036
Q9UII2	ATP5IF1	Mitochondria (Enhanced)	-0.0720822	9.07874	-0.597142	0.556005	0.670141	-7.1571
Q96D53	COQ8B	Mitochondria (Enhanced)	0.110123	8.13845	0.59095	0.560079	0.674079	-7.16086
Q15119	PDK2	Mitochondria;Nucleoplasm (Supported)	-0.246311	6.59775	-0.588048	0.561993	0.675799	-7.1626
Q9GZT6	CCDC90B	Mitochondria (Enhanced)	0.0785602	9.84321	0.581605	0.566256	0.679849	-7.16646
Q16698	DECR1	Mitochondria (Supported)	-0.149084	11.1237	-0.574535	0.570953	0.684111	-7.17064
Q9H5Q4	TFB2M	Mitochondria (Enhanced)	-0.0706698	9.31258	-0.555056	0.583993	0.695943	-7.1819
P08574	CYC1	Mitochondria (Supported)	-0.105859	9.63871	-0.547267	0.589248	0.700408	-7.1863
O43772	SLC25A20	Cytosol;Mitochondria (Supported)	0.102568	8.73065	0.54652	0.589754	0.70071	-7.18672
P51970	NDUFA8	Mitochondria (Supported)	0.0634643	10.1134	0.544799	0.590919	0.701595	-7.18768
P82932	MRPS6	Mitochondria (Supported)	-0.0398942	9.96609	-0.539583	0.594456	0.704594	-7.19058
P82933	MRPS9	Mitochondria (Enhanced)	-0.0460707	10.8286	-0.531437	0.600001	0.709354	-7.19505
O75616	ERAL1	Mitochondria (Enhanced)	-0.109166	10.6429	-0.528126	0.602262	0.711323	-7.19685
Q9GZT3	SLIRP	Mitochondria (Supported)	-0.0988488	10.3048	-0.496403	0.624126	0.729136	-7.21352
P25705	ATP5F1A	Mitochondria (Supported)	0.0377771	13.1643	0.493544	0.626114	0.730335	-7.21498
Q7Z6M4	MTERF4	Cytosol;Mitochondria (Supported)	0.108007	6.28439	0.501624	0.63132	0.734021	-6.58022
Q9NWT8	AURKAIP1	Mitochondria;Nucleoplasm (Supported)	0.123882	6.54427	0.470683	0.642117	0.742956	-7.2263
P05141	SLC25A5	Mitochondria (Supported)	-0.0538809	10.8773	-0.468569	0.643606	0.744101	-7.22732
Q53S33	BOLA3	Mitochondria;Nuclear bodies (Supported)	0.0577527	8.81668	0.458459	0.650747	0.749981	-7.23214
Q96TC7	RMDN3	Mitochondria (Enhanced)	0.0593853	10.0736	0.436618	0.666291	0.761958	-7.24219
Q9NPE2	NGRN	Mitochondria (Supported)	-0.0955245	9.10601	-0.44806	0.667648	0.762778	-6.60796
P42704	LRPPRC	Mitochondria (Enhanced)	-0.0791267	14.1694	-0.432738	0.669069	0.76315	-7.24393
P13073	COX4I1	Mitochondria (Supported)	0.0456493	11.8383	0.430644	0.67057	0.764453	-7.24486
Q02218	OGDH	Mitochondria (Enhanced)	-0.0907388	5.84485	-0.424553	0.676487	0.769283	-7.07302
Q96CQ1	SLC25A36	Cytosol;Mitochondria (Approved)	-0.0719517	6.52579	-0.423874	0.684378	0.775529	-6.61952
Q6IN84	MRM1	Mitochondria (Supported)	-0.0704818	9.12587	-0.410776	0.684882	0.775747	-7.25347
Q5ST30	VARS2	Mitochondria (Approved)	0.085525	10.6715	0.401092	0.691901	0.781599	-7.25752
O75390	CS	Mitochondria (Enhanced)	0.0612155	11.7349	0.400212	0.692541	0.782127	-7.25788
Q9H2D1	SLC25A32	Mitochondria (Supported)	-0.142193	7.73301	-0.391816	0.698652	0.786689	-7.26131
O15270	SPTLC2	Mitochondria (Approved)	0.0489237	9.47784	0.387828	0.701562	0.78845	-7.26291
P23919	DTYMK	Mitochondria (Approved)	0.0938947	10.9452	0.386965	0.702192	0.788869	-7.26325
Q9NW81	DMAC2	Mitochondria (Approved)	0.0937191	8.23847	0.372383	0.712876	0.79776	-7.26896
Q96Q11	TRNT1	Mitochondria (Supported)	0.0514751	11.5123	0.370262	0.714435	0.798863	-7.26978
Q96QE5	TEFM	Mitochondria (Enhanced)	-0.0420344	8.83229	-0.365261	0.718116	0.802013	-7.27167
Q8IWA4	MFN1	Mitochondria (Supported)	-0.0830173	9.72827	-0.361797	0.72067	0.803898	-7.27297
Q6P1L8	MRPL14	Mitochondria (Supported)	0.0906983	10.1289	0.340621	0.736353	0.815297	-7.28065
P18859	ATP5PF	Mitochondria (Supported)	0.0504616	9.86145	0.326802	0.746651	0.822773	-7.28541
Q8NE86	MCU	Mitochondria (Supported)	-0.0564516	10.3606	-0.322253	0.750051	0.824888	-7.28693
Q5RI15	COX20	Mitochondria (Enhanced)	0.0386268	8.73402	0.315237	0.755306	0.828704	-7.28924
P40926	MDH2	Mitochondria (Enhanced)	0.0484363	13.0405	0.314966	0.755509	0.828818	-7.28933
Q9UDX5	MTFP1	Mitochondria (Approved)	0.0782547	7.70407	0.310625	0.758767	0.832065	-7.29074
Q5T9A4	ATAD3B	Mitochondria (Supported)	-0.0547989	10.2346	-0.30623	0.76207	0.834378	-7.29214
Q96HY7	DHTKD1	Mitochondria (Supported)	-0.0316373	10.1465	-0.304575	0.763315	0.835322	-7.29266
Q9BYC9	MRPL20	Mitochondria (Supported)	0.0381129	10.2021	0.297669	0.768517	0.839341	-7.29481
Q96B49	TOMM6	Mitochondria (Supported)	-0.0503891	6.72002	-0.305395	0.768946	0.83959	-6.66725
Q969Y2	GTPBP3	Mitochondria (Supported)	-0.0629569	6.92966	-0.286649	0.776841	0.845641	-7.29814
P54098	POLG	Mitochondria (Supported)	-0.0477621	9.13398	-0.270516	0.789076	0.855754	-7.30278
Q86WW8	COA5	Mitochondria (Supported)	-0.0597377	7.04822	-0.268681	0.790471	0.856489	-7.30329
Q99766	DMAC2L	Mitochondria;Nucleoplasm (Approved)	-0.0783671	8.31616	-0.254891	0.806133	0.868192	-6.683
P12235	SLC25A4	Mitochondria (Supported)	-0.0357739	9.36782	-0.241938	0.810884	0.871153	-7.31036
Q10713	PMPCA	Mitochondria (Enhanced)	0.0197001	11.8237	0.241934	0.810887	0.871153	-7.31036
Q96EL3	MRPL53	Mitochondria (Supported)	0.0440043	6.91023	0.233198	0.817585	0.876208	-7.31251
P53701	HCCS	Mitochondria (Enhanced)	-0.0521292	9.73704	-0.226294	0.822889	0.880312	-7.31415
Q02252	ALDH6A1	Mitochondria (Enhanced)	0.0309081	10.8224	0.201622	0.841911	0.893501	-7.31961
Q9GZY8	MFF	Mitochondria (Supported)	-0.0412	8.49305	-0.194528	0.8474	0.897797	-7.32107
Q92665	MRPS31	Mitochondria (Supported)	0.016194	11.3733	0.184752	0.854976	0.902846	-7.32299
Q9BSH4	TACO1	Mitochondria (Enhanced)	0.0253965	7.30256	0.184548	0.855134	0.9029	-7.32303
O00217	NDUFS8	Mitochondria (Supported)	0.0403599	9.60753	0.175987	0.861781	0.907472	-7.32463
P24539	ATP5PB	Mitochondria (Supported)	-0.0148058	11.7451	-0.173525	0.863694	0.908541	-7.32507
Q5JTJ3	COA6	Mitochondria (Supported)	-0.0314953	9.17429	-0.170109	0.86635	0.91039	-7.32568
P11310	ACADM	Mitochondria (Enhanced)	0.0342894	10.5915	0.168071	0.867936	0.910975	-7.32604
Q9NQZ5	STARD7	Mitochondria (Approved)	0.0264699	8.76942	0.170932	0.869113	0.911554	-6.70301
Q9NUL7	DDX28	Cytosol;Mitochondria (Supported)	0.030906	10.8564	0.158176	0.875641	0.91679	-7.32771
Q6P1Q0	LETMD1	Mitochondria (Supported)	-0.0336848	6.82554	-0.156196	0.877185	0.917794	-7.32803
Q96H55	MYO19	Mitochondria (Supported)	0.0332645	8.15872	0.148595	0.883114	0.921807	-7.32923
Q13011	ECH1	Mitochondria (Enhanced)	-0.0319327	10.4813	-0.147826	0.883715	0.922123	-7.32935
P08559	PDHA1	Mitochondria (Supported)	0.0300609	10.1573	0.140966	0.889073	0.925537	-7.33038
P46199	MTIF2	Mitochondria (Enhanced)	-0.0171915	9.9339	-0.121245	0.904506	0.936102	-7.33306
O43837	IDH3B	Mitochondria (Enhanced)	-0.0193737	11.2608	-0.120152	0.905363	0.936872	-7.3332
O75439	PMPCB	Mitochondria (Enhanced)	0.0145798	10.6265	0.109811	0.913473	0.942463	-7.33443
Q9NRP2	CMC2	Mitochondria (Supported)	0.0496916	8.13828	0.107085	0.915612	0.94397	-7.33473
P48047	ATP5PO	Mitochondria (Enhanced)	0.0091252	11.3315	0.101185	0.920244	0.945828	-7.33537
P06576	ATP5F1B	Mitochondria (Enhanced)	-0.00798925	13.4172	-0.0998375	0.921303	0.946567	-7.33551
Q5JTZ9	AARS2	Mitochondria (Enhanced)	0.00638307	10.9546	0.063734	0.94971	0.967308	-7.33857
Q9H4B0	OSGEPL1	Mitochondria (Supported)	0.0121944	9.63078	0.0617318	0.951288	0.968207	-7.3387
Q99623	PHB2	Mitochondria (Enhanced)	0.0104699	12.38	0.0605285	0.952236	0.969054	-7.33878
P51530	DNA2	Mitochondria (Supported)	-0.00630665	8.63709	-0.0520105	0.958951	0.973302	-7.33928
P11177	PDHB	Mitochondria (Supported)	0.00903255	11.2467	0.0486265	0.961619	0.974922	-7.33946
Q9Y2Z4	YARS2	Mitochondria (Supported)	0.0125	10.078	0.0452899	0.964251	0.97676	-7.33962
P35232	PHB1	Mitochondria (Supported)	0.00545291	12.1073	0.0405738	0.967971	0.97946	-7.33983
Q99595	TIMM17A	Mitochondria;Nucleoplasm (Supported)	0.00583057	8.2313	0.0282889	0.977666	0.985688	-7.34027
P47985	UQCRFS1	Mitochondria (Approved)	-0.00248329	10.2625	-0.0218687	0.982733	0.988336	-7.34043
Q9Y6M9	NDUFB9	Mitochondria (Supported)	-0.00545264	8.82652	-0.0218148	0.982776	0.988336	-7.34043
Q16740	CLPP	Mitochondria (Supported)	0.00522991	10.6092	0.0171265	0.986477	0.9906	-7.34053
Q07820	MCL1	Mitochondria (Enhanced)	0.00353339	5.60635	0.0132694	0.989523	0.993016	-7.34059
