## Supplementary Table 3 for "FDXR Upregulation by p63/p73 is a Prognostic and Therapeutic Marker of HTLV-1-Associated Adult T Cell Leukemia/Lymphoma"

### Sheet: Sheet1
Supplementary Table 3. Clinical and demographic characteristics of the blood donor cohort in São Caetano do Sul
ID	Age (years)	Sex	Diagnosis	ATL Subtype	PVL in CD4 T cells (%)	Year of HTLV-1 Diagnosis	Treatment for HTLV-1	Co-infection (HIV, HCV, HBV)	BMI (kg/m²)
SP_1	72	F	HAM TSP		7.89854	N.A.	N.A.	No	32.05
SP_2	44	F	ATL	Smoldering	56.1202	2018	No	No	30.3302
SP_3	66	F	HAM TSP		1.63734	2000	No	No	29.8217
SP_4	72	F	ATL	Chronic	66.0836	2020	No	No	27.7671
SP_5	61	F	HAM TSP		49.8016	N.A.	Corticosteroids	No	25.3333
SP_6	55	F	HAM TSP		1.6662	2001	No	No	39.951
SP_7	75	F	ATL	Chronic	94.705	2022	No	No	20.5693
SP_8	70	M	HAM TSP		91.2871	N.A.	No	No	23.1481
SP_10	55	F	HAM TSP		7.00194	N.A.	No	No	45.1791
SP_11	41	F	HAM TSP		43.5787	2021	Gabapentin	No	30.8889
SP_13	74	F	HAM TSP		11.4882	2006	No	No	26.0375
SP_16	27	F	ATL	Smoldering	43.421	2023	No	No	31.1951
SP_20	50	F	HAM TSP		63.8699	2010	No	No	34.1059
RJ_21	50	M	ATL	Chronic	61.8212	N.A.	No	No	29.9383
RJ_22	71	M	ATL	Chronic	N.A.	N.A.	No	HIV	25.1
SP_24	64	F	Carrier		37.9994	2000	No	No	28.4799
SP_30	54	M	Uninfected					No	26.7949
SP_33	42	M	Carrier		0.836183	N.A.	No	No	25.0829
SP_34	46	F	Uninfected					No	27.5556
SP_35	46	M	Uninfected					No	28.0864
SP_37	47	F	Uninfected					No	28.6215
SP_38	40	F	Uninfected					No	39.1259
SP_39	67	F	Uninfected					No	24.841
SP_40	63	F	Uninfected					No	38.8057
SP_41	63	F	Uninfected					No	23.6652
SP_42	54	F	Uninfected					No	26.4463
SP_43	52	F	Uninfected					No	21.9363
SP_44	50	F	Uninfected					No	22.2222
SP_45	53	F	Uninfected					No	16.7277
SP_46	42	M	ATL	Acute	79.8584	2024	No	No	32.3232
SP_47	38	F	Carrier		56.421	2006	No	No	25
SP_48	62	F	Carrier		7.78245	1993	No	No	46.9461
SP_49	49	F	Carrier		21.189	2013	No	No	32
SP_50	55	M	Carrier		2.19751	2021	No	No	35.8177
SP_52	71	F	Carrier		12.1119	2000	No	No	20.3954
SP_53	78	F	ATL	Chronic	N.A.	2011	Zidovudine	No	23.4694
SP_54	58	F	Carrier		0.0325236	2005	No	No	34.38
SP_56	61	M	Carrier		0.497711	1985	No	No	21.5
SP_58	55	F	Carrier		5.99983	1997	No	No	38.5
