## Supplementary Table 4 for "FDXR Upregulation by p63/p73 is a Prognostic and Therapeutic Marker of HTLV-1-Associated Adult T Cell Leukemia/Lymphoma"

### Sheet: Sheet1
	Supplementary Table 4. Sequences of primers, probes and sgRNAs used in the study
	Host Target	Type	Sequence (5′→3′)
	FDXR	Forward	CATCCTACTGACCCCACCTG
		Reverse	TCTCCCGAAGCTCCTTAATGG
		Probe	[FAM]AACGGACATCACGAAGGCAGC[BHQ1]
	TP53	Forward	GAAGAGAATCTCCGCAAGAAAGG
		Reverse	TCCATCCAGTGGTTTCTTCTTTG
		Probe	[FAM]AGCACTAAGCGAGCACTGCCCAACA[BHQ1]
	TP63 (all ΔN isoforms)	Forward	TGGAAAACAATGCCCAGACT
		Reverse	GATGGAGAGAGAGCATCGAAG
		Probe	[FAM]TGAGCCACAGTACACGAACCTGGG[BHQ1]
	TP63 (all TA isoforms)	Forward	TGGACTGTATCCGCATGCAG
		Reverse	TGCGCGTGGTCTGTGTTATA
		Probe	[FAM]TGTGGCCACAGTACACGAACCTGG[BHQ1]
	TP73 (all ΔN isoforms)	Forward	GATCCATGCCTCGTCCCAC
		Reverse	CTGCTCATCTGGTCCATGG
		Probe	[FAM]ACACCAGTTCCCTGGCGTGTGCAG[BHQ1]
	TP73 (all TA isoforms)	Forward	CAGACAGCACCTACTTCGAC
		Reverse	CTGCTCATCTGGTCCATGG
		Probe	[FAM]TGGTGGGCGGAACGGATTCCAG[BHQ1]
	TBP	Forward	CAGTGAATCTTGGTTGTAAACTTGA
		Reverse	TCGTGGCTCTCTTATCCTCAT
		Probe	[CY5]CGCAGCAAACCGCTTGGGATTAT[BBQ650]
	Viral Target	Type	Sequence (5′→3′)
	Hbz	Forward	AGAACGCGACTCAACCGG
		Reverse	TGACACAGGCAAGCATCGA
		Probe	[FAM]TGGATGGCGGCCTCAGGGCT[BHQ1]
	Gag-Pol	Forward	AGCCCCCAGTTTATGCAGAC
		Reverse	ACGAGGGAGGAGCAAAGGTA
		Probe	[FAM]CTGCCAAAGACCTCCAAGACCTCC[BHQ1]
	Tax-Rex	Forward	ATCCCGTGGAGACTCCTCAA
		Reverse	CCAAACACGTAGACTGGGTATCC
		Probe	[FAM]TCCAACACCATGGCCCACTTCCC[BHQ1]
	Target	Region (nt)	Type	Sequence
	FDXR promoter	nt -164 to +40	Forward	GGGCGGGTCTCTCTTTTGGG
			Reverse	GCGCGAAGCCATGGCTGGGAGCAG
	Target (ddPCR)	Type	Sequence (5′→3′)
	Albumin	Forward	TGCATGAGAAAACGCCAGTAA
		Reverse	ATGGTCGCCTGTTCACCAA
		Probe	[HEX]TGACAGAGT/ZEN/CACCAAATGCTGCACAGAA[3lABkFQ]
	HTLV-1 Tax	Forward	CGGATACCCAGTCTACGTGTT
		Reverse	CAGTAGGGCGTGACGATGTA
		Probe	[FAM]CTGTGTACA/ZEN/AGGCGACTGGTGCC[3IABkFQ]
	sgRNA ID	Gene	Transcript	sgRNA sequence (5′–3′)	PAM	Exon
	hTP63 sgRNA_1	TP63	NM_001114980.1	CAATGATTAAAATTGGACGG	CGG	5
	hTP63 sgRNA_2	TP63	NM_001114980.1	GCTGAGCCGTGAATTCAACG	AGG	3
	hTP73 sgRNA_1	TP73	NM_001204185.1	AGAGATTATTGCCTTCCACG	CGG	6
	hTP73 sgRNA_2	TP73	NM_001204185.1	GCTGGAAAGTGACCTCAAAG	TGG	4
	non_targeting sgRNA	N.A.	N.A.	CCAGTTGCTCTGGGGGAACA
